# Expansion of mammary intraepithelial lymphocytes and intestinal inputs shape T cell dynamics in lactogenesis

**DOI:** 10.1101/2024.07.09.602739

**Authors:** Abigail Jaquish, Eleni Phung, Xutong Gong, Pilar Baldominos, Silvia Galvan-Pena, Isabelle Bursulaya, Ian Magill, Eleonara Marina, ImmgenT consortium, Kerri Bertrand, Christina Chambers, Andrés R. Muñoz-Rojas, Judith Agudo, Diane Mathis, Christophe Benoist, Deepshika Ramanan

## Abstract

Pregnancy brings about profound changes in the mammary gland to prepare for lactation, yet immunocyte changes that accompany this rapid remodeling are incompletely understood. We comprehensively analyzed mammary T cells, revealing a marked increase in CD4+ and CD8+ T effector cells, including an expansion of TCRαβ+CD8αα+ cells, in pregnancy and lactation. T cells were localized in the mammary epithelium, resembling intraepithelial lymphocytes (IELs) typically found in mucosal tissues. Similarity to mucosal tissues was substantiated by demonstrating partial dependence on microbial cues, T cell migration from the intestine to the mammary gland in late pregnancy, and shared TCR clonotypes between intestinal and mammary tissues, including intriguing public TCR families. Putative counterparts of mammary IELs were found in human breast and milk. Mammary T cells are thus poised to manage the transition from a non-mucosal tissue to a mucosal barrier during lactogenesis.
