## Supplementary Table 1 for "Expansion of mammary intraepithelial lymphocytes and intestinal inputs shape T cell dynamics in lactogenesis"

### Sheet: all.SItoMG.shared
Table S1: TCR clonotypes shared between mammary gland and intestinal IEL.
cellID	cell-type	Mouse	sample.name	alpha.vgene	alpha.jgene	alpha.junction	alpha.junction.nt	alpha.vj.nregion	alpha2.functionality	alpha2.vgene	alpha2.jgene	alpha2.junction	alpha2.junction.nt	alpha2.vj.nregion	beta.vgene	beta.jgene	beta.junction	beta.junction.nt	beta.vd.nregion	beta.dj.nregion	beta2.functionality	beta2.vgene	beta2.jgene	beta2.junction	beta2.junction.nt	beta2.vd.nregion	beta2.dj.nregion
AJ1.AGAATAGAGCTAGTGG	CD8aa	Nulli1	V.MG	TRAV4-3	TRAJ32	CAADLFYGSSGNKLIF	TGTGCTGCTGACCTTTTCTATGGGAGCAGTGGCAACAAGCTCATCTTT	CCTTTTC							TRBV2	TRBJ2-7	CASSQEGLGGLEQYF	TGTGCCAGCAGCCAAGAAGGGCTGGGGGGGCTTGAACAGTACTTC	AGGG	T
AJ1.GTCTTCGGTGTTCTTT	CD8aa	Nulli1	V.MG	TRAV4-3	TRAJ32	CAADLFYGSSGNKLIF	TGTGCTGCTGACCTTTTCTATGGGAGCAGTGGCAACAAGCTCATCTTT	CCTTTTC							TRBV2	TRBJ2-7	CASSQEGLGGLEQYF	TGTGCCAGCAGCCAAGAAGGGCTGGGGGGGCTTGAACAGTACTTC	AGGG	T
AJ1.CGACCTTTCGCTGATA	CD8aa	Nulli1	V.SI	TRAV4-3	TRAJ32	CAADLFYGSSGNKLIF	TGTGCTGCTGACCTTTTCTATGGGAGCAGTGGCAACAAGCTCATCTTT	CCTTTTC							TRBV2	TRBJ2-7	CASSQEGLGGLEQYF	TGTGCCAGCAGCCAAGAAGGGCTGGGGGGGCTTGAACAGTACTTC	AGGG	T
AJ2.CATATTCGTCTCGTTC	CD8ab	Nulli2	V.MG	TRAV14D-3/DV8	TRAJ7	CAAPDYSNNRLTL	TGTGCAGCCCCGGACTACAGCAACAACAGACTTACTTTG	C	unproductive	TRAV13D-2|TRAV13N-2	TRAJ23	CAILL*PGEAYL	TGTGCTATATTGCTATAACCAGGGGAAGCTTATCTTT	TTGC	TRBV29	TRBJ2-4	CASSLSGDQNTLYF	TGTGCTAGCAGTTTATCAGGGGATCAAAACACCTTGTACTTT		A
AJ2.CCGTGGAAGTGCAAGC	CD8ab	Nulli2	V.SI	TRAV14D-3/DV8	TRAJ7	CAAPDYSNNRLTL	TGTGCAGCCCCGGACTACAGCAACAACAGACTTACTTTG	C							TRBV29	TRBJ2-4	CASSLSGDQNTLYF	TGTGCTAGCAGTTTATCAGGGGATCAAAACACCTTGTACTTT		A
AJ2.ACTTTCAAGGATGTAT	CD8ab	Nulli2	V.MG	TRAV6D-7|TRAV6N-7	TRAJ9	CALVPMGYKLTF	TGTGCTCTGGTCCCCATGGGCTACAAACTTACCTTC	TCCC							TRBV4	TRBJ2-4	CASSYWGENTLYF	TGTGCCAGCAGCTACTGGGGGGAGAACACCTTGTACTTT		AG
AJ2.CCTAAAGCAGCTGTAT	CD8ab	Nulli2	V.MG	TRAV6D-7|TRAV6N-7	TRAJ9	CALVPMGYKLTF	TGTGCTCTGGTCCCCATGGGCTACAAACTTACCTTC	TCCC							TRBV4	TRBJ2-4	CASSYWGENTLYF	TGTGCCAGCAGCTACTGGGGGGAGAACACCTTGTACTTT		AG
AJ2.TAGACCACAGGTTTCA	CD8ab	Nulli3	V.SI	TRAV6D-7|TRAV6N-7	TRAJ9	CALVPMGYKLTF	TGTGCTCTGGTCCCCATGGGCTACAAACTTACCTTC	TCCC							TRBV4	TRBJ2-4	CASSYWGENTLYF	TGTGCCAGCAGCTACTGGGGGGAGAACACCTTGTACTTT		AG
AJ1.ATGGGAGGTGCAACTT	CD4	Lact1	L.MG	TRAV1	TRAJ30	CAVRDFVTNAYKVIF	TGTGCTGTGAGGGATTTTGTGACAAATGCTTACAAAGTCATCTTT	TTTGTG							TRBV26	TRBJ1-4	CASSRGANERLFF	TGTGCCAGCAGTCGGGGGGCCAACGAAAGATTATTTTTC		G
AJ1.CAGCAGCCAGCTGCTG	CD4	Lact1	L.SI	TRAV1	TRAJ30	CAVRDFVTNAYKVIF	TGTGCTGTGAGGGATTTTGTGACAAATGCTTACAAAGTCATCTTT	TTTGTG							TRBV26	TRBJ1-4	CASSRGANERLFF	TGTGCCAGCAGTCGGGGGGCCAACGAAAGATTATTTTTC		G
AJ1.TGACTAGTCGTAGATC	CD4	Lact1	L.MG	TRAV10N	TRAJ22	CAASKSSGSWQLIF	TGTGCAGCAAGCAAATCTTCTGGCAGCTGGCAACTCATCTTT	A	unproductive	TRAV4-2	TRAJ11	CAVDLLGIQQTHF	TGTGCTGTTGATTTACTCGGGATACAACAAACTCACTTTT	TTT	TRBV4	TRBJ2-4	CASRPSQNTLYF	TGTGCCAGCAGGCCCAGTCAAAACACCTTGTACTTT
AJ1.CATTCGCTCAACACAC	CD4	Lact1	L.SI	TRAV10N	TRAJ22	CAASKSSGSWQLIF	TGTGCAGCAAGCAAATCTTCTGGCAGCTGGCAACTCATCTTT	A							TRBV4	TRBJ2-4	CASRPSQNTLYF	TGTGCCAGCAGGCCCAGTCAAAACACCTTGTACTTT
AJ1.AGTGGGATCCTACAGA	CD4	Lact1	L.colon	TRAV10N	TRAJ22	CAASKSSGSWQLIF	TGTGCAGCAAGCAAATCTTCTGGCAGCTGGCAACTCATCTTT	A							TRBV4	TRBJ2-4	CASRPSQNTLYF	TGTGCCAGCAGGCCCAGTCAAAACACCTTGTACTTT
AJ1.CAAGATCGTTCACCTC	CD4	Lact1	L.colon	TRAV10N	TRAJ22	CAASKSSGSWQLIF	TGTGCAGCAAGCAAATCTTCTGGCAGCTGGCAACTCATCTTT	A	unproductive	TRAV4-2	TRAJ11	CAVDLLGIQQTHF	TGTGCTGTTGATTTACTCGGGATACAACAAACTCACTTTT	TTT	TRBV4	TRBJ2-4	CASRPSQNTLYF	TGTGCCAGCAGGCCCAGTCAAAACACCTTGTACTTT
AJ1.CTCTAATGTAGGCTGA	CD4	Lact1	L.colon	TRAV10N	TRAJ22	CAASKSSGSWQLIF	TGTGCAGCAAGCAAATCTTCTGGCAGCTGGCAACTCATCTTT	A							TRBV4	TRBJ2-4	CASRPSQNTLYF	TGTGCCAGCAGGCCCAGTCAAAACACCTTGTACTTT
AJ1.GAACATCGTACACCGC	CD4	Lact1	L.colon	TRAV10N	TRAJ22	CAASKSSGSWQLIF	TGTGCAGCAAGCAAATCTTCTGGCAGCTGGCAACTCATCTTT	A							TRBV4	TRBJ2-4	CASRPSQNTLYF	TGTGCCAGCAGGCCCAGTCAAAACACCTTGTACTTT			productive	TRBV13-2	TRBJ1-2	CASGAFDREDSDYTF	TGTGCCAGCGGTGCCTTCGACCGGGAGGACTCCGACTACACCTTC	CCTTCGA	GG
AJ1.TGACAACCAGTCGTGC	CD4	Lact1	L.colon	TRAV10N	TRAJ22	CAASKSSGSWQLIF	TGTGCAGCAAGCAAATCTTCTGGCAGCTGGCAACTCATCTTT	A							TRBV4	TRBJ2-4	CASRPSQNTLYF	TGTGCCAGCAGGCCCAGTCAAAACACCTTGTACTTT
AJ1.ATGAGGGAGTGCGATG	CD8aa	Lact1	L.MG	TRAV12-2	TRAJ26	CALRNYAQGLTF	TGTGCTTTGAGGAACTATGCCCAGGGATTAACCTTC	G							TRBV1	TRBJ1-1	CTCSADRAEVFF	TGCACCTGCAGTGCAGACAGGGCAGAAGTCTTCTTT
AJ1.CCTTACGTCCTCGCAT	CD8aa	Lact1	L.MG	TRAV12-2	TRAJ26	CALRNYAQGLTF	TGTGCTTTGAGGAACTATGCCCAGGGATTAACCTTC	G							TRBV1	TRBJ1-1	CTCSADRAEVFF	TGCACCTGCAGTGCAGACAGGGCAGAAGTCTTCTTT
AJ1.CGACCTTAGCTCCTTC	CD8aa	Lact1	L.MG	TRAV12-2	TRAJ26	CALRNYAQGLTF	TGTGCTTTGAGGAACTATGCCCAGGGATTAACCTTC	G							TRBV1	TRBJ1-1	CTCSADRAEVFF	TGCACCTGCAGTGCAGACAGGGCAGAAGTCTTCTTT
AJ1.CGTTGGGCAAAGAATC	CD8aa	Lact1	L.MG	TRAV12-2	TRAJ26	CALRNYAQGLTF	TGTGCTTTGAGGAACTATGCCCAGGGATTAACCTTC	G							TRBV1	TRBJ1-1	CTCSADRAEVFF	TGCACCTGCAGTGCAGACAGGGCAGAAGTCTTCTTT
AJ1.CTAATGGTCAGAAATG	CD8aa	Lact1	L.MG	TRAV12-2	TRAJ26	CALRNYAQGLTF	TGTGCTTTGAGGAACTATGCCCAGGGATTAACCTTC	G							TRBV1	TRBJ1-1	CTCSADRAEVFF	TGCACCTGCAGTGCAGACAGGGCAGAAGTCTTCTTT
AJ1.CTGAAGTAGAGCCCAA	CD8aa	Lact1	L.MG	TRAV12-2	TRAJ26	CALRNYAQGLTF	TGTGCTTTGAGGAACTATGCCCAGGGATTAACCTTC	G							TRBV1	TRBJ1-1	CTCSADRAEVFF	TGCACCTGCAGTGCAGACAGGGCAGAAGTCTTCTTT
AJ1.GCAATCATCAGCTTAG	CD8aa	Lact1	L.MG	TRAV12-2	TRAJ26	CALRNYAQGLTF	TGTGCTTTGAGGAACTATGCCCAGGGATTAACCTTC	G							TRBV1	TRBJ1-1	CTCSADRAEVFF	TGCACCTGCAGTGCAGACAGGGCAGAAGTCTTCTTT
AJ1.GCATGTAAGATGTGTA	CD8aa	Lact1	L.MG	TRAV12-2	TRAJ26	CALRNYAQGLTF	TGTGCTTTGAGGAACTATGCCCAGGGATTAACCTTC	G							TRBV1	TRBJ1-1	CTCSADRAEVFF	TGCACCTGCAGTGCAGACAGGGCAGAAGTCTTCTTT
AJ1.GGAATAAGTTCCCTTG	CD8aa	Lact1	L.MG	TRAV12-2	TRAJ26	CALRNYAQGLTF	TGTGCTTTGAGGAACTATGCCCAGGGATTAACCTTC	G							TRBV1	TRBJ1-1	CTCSADRAEVFF	TGCACCTGCAGTGCAGACAGGGCAGAAGTCTTCTTT
AJ1.TAAACCGCAAGCGTAG	CD8aa	Lact1	L.MG	TRAV12-2	TRAJ26	CALRNYAQGLTF	TGTGCTTTGAGGAACTATGCCCAGGGATTAACCTTC	G							TRBV1	TRBJ1-1	CTCSADRAEVFF	TGCACCTGCAGTGCAGACAGGGCAGAAGTCTTCTTT
AJ1.TAAACCGTCAACACGT	CD8aa	Lact1	L.MG	TRAV12-2	TRAJ26	CALRNYAQGLTF	TGTGCTTTGAGGAACTATGCCCAGGGATTAACCTTC	G							TRBV1	TRBJ1-1	CTCSADRAEVFF	TGCACCTGCAGTGCAGACAGGGCAGAAGTCTTCTTT
AJ1.TCAATCTGTGACCAAG	CD8aa	Lact1	L.MG	TRAV12-2	TRAJ26	CALRNYAQGLTF	TGTGCTTTGAGGAACTATGCCCAGGGATTAACCTTC	G							TRBV1	TRBJ1-1	CTCSADRAEVFF	TGCACCTGCAGTGCAGACAGGGCAGAAGTCTTCTTT
AJ1.TCAGGATAGACTTTCG	CD8aa	Lact1	L.MG	TRAV12-2	TRAJ26	CALRNYAQGLTF	TGTGCTTTGAGGAACTATGCCCAGGGATTAACCTTC	G	unproductive	TRAV9-2	TRAJ26	CVLSK*LCPGINL	TGTGTTTTGAGCAAATAACTATGCCCAGGGATTAACCTTC		TRBV1	TRBJ1-1	CTCSADRAEVFF	TGCACCTGCAGTGCAGACAGGGCAGAAGTCTTCTTT
AJ1.TCTGAGACATCGATTG	CD8aa	Lact1	L.MG	TRAV12-2	TRAJ26	CALRNYAQGLTF	TGTGCTTTGAGGAACTATGCCCAGGGATTAACCTTC	G							TRBV1	TRBJ1-1	CTCSADRAEVFF	TGCACCTGCAGTGCAGACAGGGCAGAAGTCTTCTTT
AJ1.GTTCTCGTCACGAAGG	CD8aa	Lact1	L.SI	TRAV12-2	TRAJ26	CALRNYAQGLTF	TGTGCTTTGAGGAACTATGCCCAGGGATTAACCTTC	G							TRBV1	TRBJ1-1	CTCSADRAEVFF	TGCACCTGCAGTGCAGACAGGGCAGAAGTCTTCTTT
AJ1.TCAGGTAGTAAGAGGA	CD8aa	Lact1	L.colon	TRAV12-2	TRAJ26	CALRNYAQGLTF	TGTGCTTTGAGGAACTATGCCCAGGGATTAACCTTC	G	productive	TRAV15D-1/DV6D-1|TRAV15N-1	TRAJ7	CALWELDYSNNRLTL	TGTGCTCTCTGGGAGCTCGACTACAGCAACAACAGACTTACTTTG	C	TRBV1	TRBJ1-1	CTCSADRAEVFF	TGCACCTGCAGTGCAGACAGGGCAGAAGTCTTCTTT			productive	TRBV16	TRBJ2-7	CASSLDKTGGYEQYF	TGTGCAAGCAGCTTAGATAAAACTGGGGGTTATGAACAGTACTTC	AAA	T
AJ1.CAGATCAGTCAATACC	CD8aa	Lact1	L.MG	TRAV12D-1|TRAV12N-1	TRAJ27	CALITNTGKLTF	TGTGCTCTGATCACCAATACAGGCAAATTAACCTTT	T							TRBV16	TRBJ2-7	CASSLDWGTYEQYF	TGTGCAAGCAGCTTAGACTGGGGAACCTATGAACAGTACTTC		AA
AJ1.CGTAGGCGTAAGGGCT	CD8aa	Lact1	L.MG	TRAV12D-1|TRAV12N-1	TRAJ27	CALITNTGKLTF	TGTGCTCTGATCACCAATACAGGCAAATTAACCTTT	T							TRBV16	TRBJ2-7	CASSLDWGTYEQYF	TGTGCAAGCAGCTTAGACTGGGGAACCTATGAACAGTACTTC		AA
AJ1.CTACGTCGTACCGAGA	CD8aa	Lact1	L.SI	TRAV12D-1|TRAV12N-1	TRAJ27	CALITNTGKLTF	TGTGCTCTGATCACCAATACAGGCAAATTAACCTTT	T							TRBV16	TRBJ2-7	CASSLDWGTYEQYF	TGTGCAAGCAGCTTAGACTGGGGAACCTATGAACAGTACTTC		AA
AJ1.CACACTCGTAGCCTCG	CD4	Lact1	L.MG	TRAV6-5|TRAV6N-5	TRAJ39	CALNNAGAKLTF	TGTGCTCTCAATAATGCAGGTGCCAAGCTCACATTC	C	unproductive	TRAV12-2	TRAJ32	CALSELWEQWQQAHL	TGTGCTTTGAGCGAATTATGGGAGCAGTGGCAACAAGCTCATCTTT	C	TRBV13-2	TRBJ2-4	CASGAGPSQNTLYF	TGTGCCAGCGGTGCCGGGCCCAGTCAAAACACCTTGTACTTT	CC	CC
AJ1.AAGGTTCCATCCCACT	CD4	Lact1	L.SI	TRAV6-5|TRAV6N-5	TRAJ39	CALNNAGAKLTF	TGTGCTCTCAATAATGCAGGTGCCAAGCTCACATTC	C							TRBV13-2	TRBJ2-4	CASGAGPSQNTLYF	TGTGCCAGCGGTGCCGGGCCCAGTCAAAACACCTTGTACTTT	CC	CC
AJ1.ACATACGTCCGCGGTA	CD8ab	Lact1	L.MG	TRAV7-2|TRAV7D-2	TRAJ32	CAARAYGSSGNKLIF	TGTGCAGCAAGGGCTTATGGGAGCAGTGGCAACAAGCTCATCTTT	GGC							TRBV31	TRBJ2-5	CAWSPGLGGDTQYF	TGTGCCTGGAGCCCGGGACTGGGGGGAGACACCCAGTACTTT
AJ1.TGTATTCTCGGGAGTA	CD8ab	Lact1	L.SI	TRAV7-2|TRAV7D-2	TRAJ32	CAARAYGSSGNKLIF	TGTGCAGCAAGGGCTTATGGGAGCAGTGGCAACAAGCTCATCTTT	GGC							TRBV31	TRBJ2-5	CAWSPGLGGDTQYF	TGTGCCTGGAGCCCGGGACTGGGGGGAGACACCCAGTACTTT
AJ1.CTCGGGATCTTCTGGC	CD8ab	Lact1	L.MG	TRAV7-4	TRAJ22	CAASEVGSWQLIF	TGTGCAGCTAGTGAGGTGGGCAGCTGGCAACTCATCTTT	GTG							TRBV14	TRBJ1-1	CASSFGRGLLEVFF	TGTGCCAGCAGTTTCGGCAGGGGGCTTCTCGAAGTCTTCTTT	GG	TTCTC
AJ1.AGCTCCTCACGTAAGG	CD8ab	Lact1	L.SI	TRAV7-4	TRAJ22	CAASEVGSWQLIF	TGTGCAGCTAGTGAGGTGGGCAGCTGGCAACTCATCTTT	GTG	unproductive	TRAV9D-2|TRAV9N-2	TRAJ31	CVLSV*NRIFF	TGTGTTCTGAGCGTTTGAAACAGAATCTTCTTT	TTTGA	TRBV14	TRBJ1-1	CASSFGRGLLEVFF	TGTGCCAGCAGTTTCGGCAGGGGGCTTCTCGAAGTCTTCTTT	GG	TTCTC
AJ1.CAAGAAACAAGACGTG	CD8ab	Lact1	L.SI	TRAV7-4	TRAJ22	CAASEVGSWQLIF	TGTGCAGCTAGTGAGGTGGGCAGCTGGCAACTCATCTTT	GTG	unproductive	TRAV9D-2|TRAV9N-2	TRAJ31	CVLSV*NRIFF	TGTGTTCTGAGCGTTTGAAACAGAATCTTCTTT	TTTGA	TRBV14	TRBJ1-1	CASSFGRGLLEVFF	TGTGCCAGCAGTTTCGGCAGGGGGCTTCTCGAAGTCTTCTTT	GG	TTCTC
AJ1.CGATCGGCAGCCTTTC	CD8ab	Lact1	L.SI	TRAV7-4	TRAJ22	CAASEVGSWQLIF	TGTGCAGCTAGTGAGGTGGGCAGCTGGCAACTCATCTTT	GTG							TRBV14	TRBJ1-1	CASSFGRGLLEVFF	TGTGCCAGCAGTTTCGGCAGGGGGCTTCTCGAAGTCTTCTTT	GG	TTCTC
AJ1.TACTTACCACCAGATT	CD8ab	Lact1	L.SI	TRAV7-4	TRAJ22	CAASEVGSWQLIF	TGTGCAGCTAGTGAGGTGGGCAGCTGGCAACTCATCTTT	GTG							TRBV14	TRBJ1-1	CASSFGRGLLEVFF	TGTGCCAGCAGTTTCGGCAGGGGGCTTCTCGAAGTCTTCTTT	GG	TTCTC
AJ1.TGCGCAGTCCAATGGT	CD8ab	Lact1	L.SI	TRAV7-4	TRAJ22	CAASEVGSWQLIF	TGTGCAGCTAGTGAGGTGGGCAGCTGGCAACTCATCTTT	GTG							TRBV14	TRBJ1-1	CASSFGRGLLEVFF	TGTGCCAGCAGTTTCGGCAGGGGGCTTCTCGAAGTCTTCTTT	GG	TTCTC
AJ1.GGGCATCCACTACAGT	CD4	Lact1	L.MG	TRAV8-1	TRAJ18	CATRGSALGRLHF	TGTGCTACCAGAGGTTCAGCCTTAGGGAGGCTGCATTTT	C							TRBV23	TRBJ2-2	CSSSQSGTGQLYF	TGCTCCAGCAGTCAATCAGGCACCGGGCAGCTCTACTTT
AJ1.GTAGTCATCTTGTATC	CD4	Lact1	L.MG	TRAV8-1	TRAJ18	CATRGSALGRLHF	TGTGCTACCAGAGGTTCAGCCTTAGGGAGGCTGCATTTT	C							TRBV23	TRBJ2-2	CSSSQSGTGQLYF	TGCTCCAGCAGTCAATCAGGCACCGGGCAGCTCTACTTT
AJ1.AGCCTAAGTGAAATCA	CD4	Lact1	L.SI	TRAV8-1	TRAJ18	CATRGSALGRLHF	TGTGCTACCAGAGGTTCAGCCTTAGGGAGGCTGCATTTT	C							TRBV23	TRBJ2-2	CSSSQSGTGQLYF	TGCTCCAGCAGTCAATCAGGCACCGGGCAGCTCTACTTT
AJ1.GGAAAGCGTTTAGGAA	CD4	Lact1	L.SI	TRAV8-1	TRAJ18	CATRGSALGRLHF	TGTGCTACCAGAGGTTCAGCCTTAGGGAGGCTGCATTTT	C							TRBV23	TRBJ2-2	CSSSQSGTGQLYF	TGCTCCAGCAGTCAATCAGGCACCGGGCAGCTCTACTTT
AJ1.TGCCCTAGTCGCATCG	CD4	Lact1	L.SI	TRAV8-1	TRAJ18	CATRGSALGRLHF	TGTGCTACCAGAGGTTCAGCCTTAGGGAGGCTGCATTTT	C							TRBV23	TRBJ2-2	CSSSQSGTGQLYF	TGCTCCAGCAGTCAATCAGGCACCGGGCAGCTCTACTTT
AJ1.ACTGTCCCAGGACGTA	CD4	Lact1	L.colon	TRAV8-1	TRAJ18	CATRGSALGRLHF	TGTGCTACCAGAGGTTCAGCCTTAGGGAGGCTGCATTTT	C							TRBV23	TRBJ2-2	CSSSQSGTGQLYF	TGCTCCAGCAGTCAATCAGGCACCGGGCAGCTCTACTTT
AJ1.GGATGTTAGTCCGTAT	DN	Lact1	L.MG	TRAV8N-2	TRAJ17	CATASNSAGNKLTF	TGTGCTACTGCCTCTAACAGTGCAGGGAACAAGCTAACTTTT	CCT	unproductive	TRAV8D-2	TRAJ12	CATEPGLEAIKWS	TGTGCTACAGAACCGGGACTGGAGGCTATAAAGTGGTCTTT	A	TRBV1	TRBJ1-1	CTCSAEGGTEVFF	TGCACCTGCAGTGCAGAGGGGGGGACAGAAGTCTTCTTT		GG
AJ1.CCAATCCGTTCGCGAC	DN	Lact1	L.SI	TRAV8N-2	TRAJ17	CATASNSAGNKLTF	TGTGCTACTGCCTCTAACAGTGCAGGGAACAAGCTAACTTTT	CCT							TRBV1	TRBJ1-1	CTCSAEGGTEVFF	TGCACCTGCAGTGCAGAGGGGGGGACAGAAGTCTTCTTT		GG
AJ1.CAACTAGGTCTAAACC	DN	Lact1	L.colon	TRAV8N-2	TRAJ17	CATASNSAGNKLTF	TGTGCTACTGCCTCTAACAGTGCAGGGAACAAGCTAACTTTT	CCT							TRBV1	TRBJ1-1	CTCSAEGGTEVFF	TGCACCTGCAGTGCAGAGGGGGGGACAGAAGTCTTCTTT		GG
AJ2.ACGAGGAAGCTAACTC	CD8ab	Lact2	L.MG	TRAV13-1	TRAJ32	CALVYGSSGNKLIF	TGTGCTTTGGTTTATGGGAGCAGTGGCAACAAGCTCATCTTT	T							TRBV15	TRBJ2-1	CASSSGLGLNYAEQFF	TGTGCCAGCAGTTCCGGACTGGGCCTTAACTATGCTGAGCAGTTCTTC	CC	CCT
AJ2.CGTGAGCGTTTAAGCC	CD8ab	Lact2	L.SI	TRAV13-1	TRAJ32	CALVYGSSGNKLIF	TGTGCTTTGGTTTATGGGAGCAGTGGCAACAAGCTCATCTTT	T							TRBV15	TRBJ2-1	CASSSGLGLNYAEQFF	TGTGCCAGCAGTTCCGGACTGGGCCTTAACTATGCTGAGCAGTTCTTC	CC	CCT
AJ2.CGTTAGACATACCATG	CD8ab	Lact2	L.MG	TRAV14-3	TRAJ44	CAALTGSGGKLTL	TGTGCAGCACTTACTGGCAGTGGTGGAAAACTCACTTTG	C	productive	TRAV3-3	TRAJ42	CAVSPHSGGSNAKLTF	TGCGCAGTCAGTCCCCATTCTGGAGGAAGCAATGCAAAGCTAACCTTC	CCCC	TRBV13-1	TRBJ1-1	CASSGGGAREVFF	TGTGCCAGCAGTGGGGGCGGGGCGAGGGAAGTCTTCTTT		GGGCGAGG
AJ2.GTCATTTTCTGCAAGT	CD8ab	Lact2	L.SI	TRAV14-3	TRAJ44	CAALTGSGGKLTL	TGTGCAGCACTTACTGGCAGTGGTGGAAAACTCACTTTG	C	productive	TRAV3-3	TRAJ42	CAVSPHSGGSNAKLTF	TGCGCAGTCAGTCCCCATTCTGGAGGAAGCAATGCAAAGCTAACCTTC	CCCC	TRBV13-1	TRBJ1-1	CASSGGGAREVFF	TGTGCCAGCAGTGGGGGCGGGGCGAGGGAAGTCTTCTTT		GGGCGAGG
AJ2.CGCGGTACATACGCTA	DN	Lact2	L.MG	TRAV7-5	TRAJ23	CAVSAYNQGKLIF	TGTGCAGTGAGCGCTTATAACCAGGGGAAGCTTATCTTT	GC							TRBV2	TRBJ2-4	CASSPAGLENTLYF	TGTGCCAGCAGCCCTGCGGGACTGGAAAACACCTTGTACTTT	CTG
AJ2.CTAATGGAGCAGGTCA	DN	Lact2	L.MG	TRAV7-5	TRAJ23	CAVSAYNQGKLIF	TGTGCAGTGAGCGCTTATAACCAGGGGAAGCTTATCTTT	GC	unproductive	TRAV13-2	TRAJ27	CAPRITPIQAN*P	TGTGCTCCCCGTATAACACCAATACAGGCAAATTAACCTTT	CCCCG	TRBV2	TRBJ2-4	CASSPAGLENTLYF	TGTGCCAGCAGCCCTGCGGGACTGGAAAACACCTTGTACTTT	CTG
AJ2.ACGGGCTCATGCGCAC	DN	Lact2	L.SI	TRAV7-5	TRAJ23	CAVSAYNQGKLIF	TGTGCAGTGAGCGCTTATAACCAGGGGAAGCTTATCTTT	GC	unproductive	TRAV13-2	TRAJ27	CAPRITPIQAN*P	TGTGCTCCCCGTATAACACCAATACAGGCAAATTAACCTTT	CCCCG	TRBV2	TRBJ2-4	CASSPAGLENTLYF	TGTGCCAGCAGCCCTGCGGGACTGGAAAACACCTTGTACTTT	CTG
AJ2.CTTCTCTAGTCGATAA	DN	Lact2	L.SI	TRAV7-5	TRAJ23	CAVSAYNQGKLIF	TGTGCAGTGAGCGCTTATAACCAGGGGAAGCTTATCTTT	GC							TRBV2	TRBJ2-4	CASSPAGLENTLYF	TGTGCCAGCAGCCCTGCGGGACTGGAAAACACCTTGTACTTT	CTG
AJ2.GCTGCTTGTACCCAAT	DN	Lact2	L.SI	TRAV7-5	TRAJ23	CAVSAYNQGKLIF	TGTGCAGTGAGCGCTTATAACCAGGGGAAGCTTATCTTT	GC	unproductive	TRAV13-2	TRAJ27	CAPRITPIQAN*P	TGTGCTCCCCGTATAACACCAATACAGGCAAATTAACCTTT	CCCCG	TRBV2	TRBJ2-4	CASSPAGLENTLYF	TGTGCCAGCAGCCCTGCGGGACTGGAAAACACCTTGTACTTT	CTG
AJ2.CACAGGCGTGTGTGCC	CD4	Lact2	L.MG	TRAV9-2	TRAJ37	CVLSSTGNTGKLIF	TGTGTTTTGAGCTCAACAGGCAATACCGGAAAACTCATCTTT	TC							TRBV3	TRBJ2-7	CASRLSSYEQYF	TGTGCCAGCAGACTTAGCTCCTATGAACAGTACTTC		T	productive	TRBV3	TRBJ2-1	CASSFTGTAEQFF	TGTGCCAGCAGCTTTACAGGGACTGCTGAGCAGTTCTTC	T	AC
AJ2.GCATGATTCCTCAACC	CD4	Lact2	L.SI	TRAV9-2	TRAJ37	CVLSSTGNTGKLIF	TGTGTTTTGAGCTCAACAGGCAATACCGGAAAACTCATCTTT	TC							TRBV3	TRBJ2-7	CASRLSSYEQYF	TGTGCCAGCAGACTTAGCTCCTATGAACAGTACTTC		T
AJ2.GGGTTGCCACGAAATA	CD4	Lact2	L.spleen	TRAV9-2	TRAJ37	CVLSSTGNTGKLIF	TGTGTTTTGAGCTCAACAGGCAATACCGGAAAACTCATCTTT	TC							TRBV3	TRBJ2-7	CASRLSSYEQYF	TGTGCCAGCAGACTTAGCTCCTATGAACAGTACTTC		T
